# Organization and evolution of sex-biased gene expression in *Drosophila* adult sexual circuits

**DOI:** 10.64898/2026.02.28.708756

**Authors:** Dawn S. Chen, Helena Gifford, Yerbol Z. Kurmangaliyev, Yun Ding

## Abstract

Sexually dimorphic behaviors are widespread across animals. A key open question is how the underlying sexual circuits, which encode these behaviors, evolve to meet sex-specific fitness needs despite being built from largely shared developmental blueprints. Here, we use single-cell transcriptomics, leveraging the sex determination gene *fruitless* (*fru*) as a molecular handle, to examine the transcriptomic landscape and evolution of adult *Drosophila* sexual circuits at cellular resolution. We find that sex-biased gene expression is limited, highly cell-type-specific, and largely species-specific. Species divergence in gene expression is widespread and predominantly coupled between sexes, with sex-specific changes constrained by pleiotropic gene expression across cell types. Furthermore, a strong overlap of differentially expressed genes across sexes, species, and *fru* status points to a common set of genes, particularly neural signaling genes, whose expressions are highly labile across multiple contexts. Finally, transcriptomic divergence between sexes decreases from mid-pupae to adulthood, underscoring the developmentally dynamic nature of sex-biased gene expression. Our results provide fundamental insights into the organization and evolutionary mode of sex-biased gene expression, suggesting that sex-specific adaptation via selective gene programs at localized circuit nodes is a key mechanism that preserves circuit evolvability despite pervasive transcriptomic coupling between sexes.
