## Supplementary Table 3 for "Organization and evolution of sex-biased gene expression in *Drosophila* adult sexual circuits"

### Sheet: Sheet 1
Cluster	Annotation	Annotation references	Annotation marker genes (detection rate) (detection rate of all-positive cells)	Proportion of cells in each CNS region (consensus annotation for each cluster is bolded)1		Proportion of cells that predominantly express each segment identity Hox gene				Proportion of cells that produce each neurotransmitter (consensus annotation for each cluster is bolded)1			Top 3 cluster marker genes (detection rate)		fru mean log-normalized expression (detection rate)	dsx cluster2	Note
				Brain	VNC	Antp	Ubx	abd-A/Abd-B	Other VNC cells	ACh	Glut	GABA	D. melanogaster	D. yakuba
0	ɣ KC	Palmateer et al. 2023	ey, Dop1R2, sNPF, Fas2, trio (0.876, 0.951, 0.997, 0.876, 0.957) (0.727)	0.985	0.0148					0.824	<0.01	<0.01	sNPF, mamo, rad, Pkc53E, jdp, Pka-R2, Pka-C1, mub, dnc, 14-3-3zeta (1, 1, 1, 1, 1, 1, 1, 1, 1, 1)	Pka-R2, Pka-C1, Pkc53E, jdp, mub, Appl, Rim, 14-3-3zeta, CG32204, rad (1, 1, 1, 1, 1, 1, 1, 1, 1, 1)	2.54 (0.975)
1	∋pIP-z	Allen et al. 2026	sv, Drgx (0.128, 0.163) (0.0721)	0.803	0.197					0.951	0.016	<0.01	ChAT, ChT, CG14762 (0.937, 0.87, 0.97)	Hsp67Ba, Imp, futsch (0.879, 0.815, 0.999)	1.94 (0.899)	Yes	Contains pC2m
2				0.677	0.32	0.154	0.0823	0.0346	0.0498	0.103	0.124	0.723	Gad1, Msp300, CG14989 (0.717, 0.985, 0.799)	Gad1, CG14990, CG14989 (0.795, 0.786, 0.834)	2.18 (0.858)
3				0.972	0.0166					0.767	0.0228	0.0135	Sox102F, scro, SoxN (0.574, 0.604, 0.729)	SoxN, Sox102F, scro (0.872, 0.841, 0.725)	1.33 (0.603)
4				0.685	0.186	0.0761	0.0298	0.0314	0.0488	0.44	0.141	0.188	UQCR-Q, COX7A, COX4 (0.844, 0.863, 0.906)	ATPsynF, COX4, COX6B (0.907, 0.904, 0.885)	1.21 (0.476)		<50% cells express fru and <90% cells express elav, brp, Syt1, or CadN; excluded from analyses
5				0.348	0.652	0.253	0.218	0.0432	0.138	0.978	<0.01	<0.01	VAChT, CG31345, sesB (0.985, 0.837, 0.996)	CG31345, sesB, Lim1 (0.755, 0.996, 0.684)	1.85 (0.897)
6				0.319	0.681	0.293	0.256	0.0586	0.0729	<0.01	<0.01	0.99	Gad1, CG14989, VGAT (0.991, 0.991, 0.953)	CG4328, Gad1, CG14990 (0.54, 0.995, 0.991)	1.63 (0.873)
7	∋pMP-e	Allen et al. 2026	Optix, otp, Hr51, Fer2, Rx, Vsx2 (0.329, 0.31, 0.296, 0.465, 0.232, 0.173) (0.0706)	0.739	0.258	0.0287	0.0296	0.0226	0.177	0.93	0.0183	0.0122	IA-2, Hsp67Bc, CG31221 (1, 0.833, 0.964)	Hsp67Bc, CG4250, heph (0.816, 0.845, 0.956)	2.86 (0.932)	Yes	Contains pC1
8	Lin12A	Cachero et al. 2025 (preprint)	TfAP-2, unc-4 (0.235, 0.350) (0.194)	0.143	0.857	0.546	0.219	0.0236	0.0682	0.985	<0.01	<0.01	grn, VAChT, pros (0.634, 0.993, 0.991)	grn, Lim1, hth (0.663, 0.648, 0.994)	2.48 (0.892)	Yes	Contains TN1
9	aSP-a	Allen et al. 2026	Ptx1, VGlut, sim (0.786, 0.99, 0.564) (0.485)	0.942	0.0566					<0.01	0.977	<0.01	Fer1, sim, CG9016 (0.949, 0.595, 0.844)	Fer1, fkh, Ptx1, sim (0.945, 0.875, 0.764, 0.542)	3.24 (0.973)
10				0.669	0.331	0.154	0.0789	0.0332	0.0651	0.0235	0.891	0.0706	VGlut, mirr, Ald1 (0.944, 0.581, 0.997)	VGlut, Imp, sesB (0.923, 0.92, 0.997)	1.77 (0.902)
11				0.681	0.318	0.189	0.0622	0.02	0.0474	0.915	<0.01	0.0105	acj6, Hsp67Bc, pdm3 (0.846, 0.877, 0.784)	acj6, Hsp67Bc, pdm3 (0.867, 0.738, 0.678)	2.29 (0.881)
12				0.759	0.237	0.0355	0.0291	0.129	0.0436	0.465	0.351	0.0145	CG2269, bru3, fax (0.997, 1, 0.997)	CG4250, CG2269, CG42566 (0.948, 0.997, 0.562)	1.8 (0.876)
13	ɣ KC	Palmateer et al. 2023	ey, Dop1R2, sNPF, Fas2, trio (0.847, 0.916, 0.991, 0.921, 0.886) (0.660)	0.968	0.0307					0.848	<0.01	<0.01	GstD11, Sol1, Pka-C3 (0.897, 0.86, 0.985)	Pka-C3, GstD11, a (0.973, 0.899, 0.891)	2.47 (0.968)
14				0.779	0.221					0.0516	0.857	0.0452	VGlut, CG2269, CG32017 (0.88, 1, 0.988)	VGlut, CG4250, CG32017 (0.937, 0.894, 0.997)	1.82 (0.868)
15				0.328	0.672	0.468	0.148	0.0203	0.0354	<0.01	<0.01	0.997	Gad1, CG14989, VGAT (0.998, 1, 0.876)	Gad1, CG14990, CG14989 (1, 1, 1)	1.57 (0.787)
16	Optic lobe N33	Kurmangaliyev et al. 2020	jim, ct, toy, scro (0.97, 0.9, 0.964, 0.917) (0.782)	0.977	0.0114					0.821	<0.01	<0.01	CG9109, Sox102F, scro (0.785, 0.717, 0.904)	CG9109, Sox102F, twit (0.913, 0.868, 0.734)	1.78 (0.752)
17	Optic lobe N88	Kurmangaliyev et al. 2020	jim, ct, kn, Hr38 (0.981, 0.763, 0.842, 0.849) (0.561)	0.974	0.0184					<0.01	0.9	0.06	kn, Sox21b, Lim3 (0.833, 0.722, 0.757)	kn, Lim3, D (0.922, 0.84, 0.76)	1.94 (0.786)
18				0.184	0.816	0.141	0.108	0.526	0.0414	0.873	0.0811	<0.01	mab-21, acj6, CG4766 (0.863, 0.791, 0.76)	sens-2, acj6, CG4766 (0.615, 0.853, 0.859)	1.82 (0.886)
19				0.834	0.163					<0.01	0.101	0.889	Gad1, grn, CG14989 (0.899, 0.522, 0.921)	grn, CG14990, Gad1 (0.669, 0.912, 0.905)	1.55 (0.829)
20				0.864	0.136					0.963	<0.01	<0.01	Fer1, TfAP-2, CG9016 (0.924, 0.608, 0.783)	Fer1, CG9016, Hsp67Bc (0.954, 0.579, 0.744)	3.55 (0.989)
21				0.011	0.987	0.0614	0.157	0.765	<0.01	0.954	0.0189	<0.01	abd-A, dsx, Wnt4 (0.811, 0.563, 0.542)	abd-A, Abd-B, dsx (0.804, 0.537, 0.594)	2.67 (0.95)	Yes
22	Lin14A	Cachero et al. 2025 (preprint)	Dr, toy, Ets65A (0.394, 0.49, 0.506) (0.149)	0.152	0.846	0.636	0.13	<0.01	0.0769	<0.01	0.962	0.0154	VGlut, grn, Antp (0.98, 0.647, 0.594)	Ets65A, VGlut, Antp (0.776, 0.969, 0.855)	1.78 (0.862)
23	LC10a	Özel et al. 2022	toy, ham, bi, pros, elB, ap (0.988, 0.625, 0.864, 0.983, 0.725, 0.827) (0.341)	0.96	0.0402					0.893	<0.01	<0.01	ham, ap, bi (0.746, 0.801, 0.961)	ham, bi, ap (0.589, 0.839, 0.841)	3.28 (0.985)
24	aDT-a	Allen et al. 2026	otp, acj6, C15, mirr (0.778, 0.525, 0.404, 0.764) (0.217)	0.639	0.361	0.0117	<0.01	0.0234	0.316	0.98	<0.01	<0.01	otp, mirr, caup (0.774, 0.853, 0.645)	otp, caup, ara (0.733, 0.684, 0.579)	1.67 (0.924)
25	∋aSP-k	Allen et al. 2026	CG4328, Lmx1a, disco, disco-r (0.323, 0.254, 0.441, 0.456) (0.159)	0.934	0.0626					<0.01	<0.01	0.994	vg, Gad1, CG14989 (0.744, 0.996, 0.996)	vg, CG14990, Gad1 (0.797, 1, 1)	2.72 (0.93)
26	Lin8B	Cachero et al. 2025 (preprint)	CG34367, Lim3, C15, mab-21, CG4766 (0.616, 0.837, 0.602, 0.923, 0.889) (0.361)	0.368	0.632	0.48	0.0944	0.0224	0.0352	0.966	<0.01	<0.01	CG34367, C15, mab-21 (0.652, 0.569, 0.955)	C15, CG34367, mab-21 (0.64, 0.626, 0.916)	2.58 (0.931)
27	Lin15B	Cachero et al. 2025 (preprint)	CG3014, ATP8B, CG1648, CG10527, SP1173, twit, Proc, CG42394 (0.522, 0.764, 0.962, 0.968, 0.751, 0.986, 0.98, 0.694) (0.250)	0.171	0.826	0.421	0.275	0.0253	0.104	<0.01	0.949	<0.01	twit, bark, SP1173 (0.969, 0.674, 0.752)	bark, SP1173, CG42394 (0.754, 0.695, 0.807)	1.46 (0.804)
28	aDT-h	Allen et al. 2026	Ptx1, dve, sim (0.862, 0.854, 0.711) (0.544)	0.957	0.0412					0.84	0.0181	<0.01	sim, Ptx1, dve (0.711, 0.936, 0.898)	Ptx1, dve, sim (0.845, 0.836, 0.707)	3.88 (0.993)
29	Optic lobe N102	Kurmangaliyev et al. 2020	ct, jim, toy, Eip93F, scro (0.86, 0.926, 0.923, 0.678, 0.851) (0.480)	0.965	0.0248					0.879	<0.01	<0.01	CG9109, ham, scro (0.633, 0.525, 0.725)	scro, Sox102F, Dscam2 (0.894, 0.749, 0.993)	2.81 (0.931)
30	Lin4B	Cachero et al. 2025 (preprint)	oc, fkh, ap, HLH4C, tey (0.483, 0.698, 0.501, 0.576, 0.612) (0.198)	0.153	0.847	0.607	0.139	<0.01	0.0945	0.973	<0.01	<0.01	HLH4C, fkh, oc (0.606, 0.683, 0.628)	tey, HLH4C, fkh (0.701, 0.591, 0.758)	3.43 (0.967)
31	T1	Naidu et al. 2020	Ets65A, oc, Sox102F (0.925, 0.864, 0.883) (0.807)	0.974	0.0264					0.139	0.0546	0.0395	Eaat1, Jhbp2, witty, hbn, Ets65A, GILT1, Sox102F, oc, Awh, Sodh2, SP1029, trol, Lac, ort, Crz, CG15117 (1, 1, 0.998, 0.967, 0.963, 0.959, 0.934, 0.93, 0.904, 0.9, 0.883, 0.881, 0.74, 0.721, 0.662, 0.623)	hbn, SoxN, CG11000 (0.674, 0.674, 0.884)	2.15 (0.921)
32	αβ KC	Palmateer et al. 2023	ey, Dop1R2, sNPF, Fas2 (0.819, 0.874, 0.774, 0.947, 0.417) (0.271)	0.975	0.0218					0.622	<0.01	<0.01	crb, SP1173, bru2 (0.892, 0.719, 0.738)	bru2, dac, cv-c (0.818, 0.864, 0.818)	1.73 (0.728)
33	Tm3	Kurmangaliyev et al. 2020	vvl, jim, ct, Hr38, scro, Eip93F (0.74, 0.985, 0.939, 0.892, 0.932, 0.792) (0.502)	0.981	0.0149					0.877	<0.01	<0.01	Tk, scro, CG9896 (0.813, 0.956, 0.687)	sim, scro, CARPA (0.616, 0.933, 0.792)	0.994 (0.521)
34	Lin15B (ANm)	Cachero et al. 2025 (preprint)	CG3014, ATP8B, CG1648, CG10527, SP1173, twit, Proc, CG42394 (0.517, 0.75, 0.992, 0.961, 0.948, 1, 1, 0.988) (0.367)	0.0229	0.977	0.043	0.33	0.59	0.0143	<0.01	0.934	<0.01	twit, bark, lbm (1, 0.887, 0.887)	CG42394, SP1173, bark, Tsp42Ef, lbm, CG1572, foxo (0.996, 0.974, 0.949, 0.932, 0.872, 0.863, 0.821)	1.72 (0.877)
35				0.893	0.105					0.951	<0.01	<0.01	CG34367, fkh, Awh (0.71, 0.942, 0.691)	Awh, CG34367, PHDP (0.78, 0.645, 0.578)	2.47 (0.929)
36	∋pMP-z	Allen et al. 2026	foxo, unc-4, B-H1 (0.648, 0.692, 0.544) (0.312)	0.923	0.0747					0.92	<0.01	<0.01	B-H1, foxo, unc-4 (0.516, 0.621, 0.61)	unc-4, foxo, B-H1 (0.744, 0.697, 0.568)	3.19 (0.977)	Yes
37	∋pMP-b	Allen et al. 2026	bsh, trh, Awh (0.221, 0.246, 0.2) (0.147)	0.486	0.514	0.296	0.127	0.0481	0.0433	<0.01	0.12	0.863	CG32017, Gad1, CG2269 (1, 0.868, 1)	CG14990, Gad1, CG14989 (0.878, 0.878, 0.906)	1.86 (0.925)
38	Optic lobe N58	Kurmangaliyev et al. 2020	jim, luna, bi, kn, toy (0.994, 0.81, 0.674, 0.259, 0.726) (0.225)	0.907	0.0902					0.0852	0.857	0.0175	tj, VGlut, CG13408 (0.618, 0.908, 0.567)	VGlut, slgA, sesB (0.876, 0.938, 1)	1.72 (0.827)
39				0.236	0.764	0.379	0.121	0.196	0.0683	0.972	<0.01	<0.01	otp, jeb, spab (0.623, 0.995, 0.854)	otp, Imp, Hsp67Bc (0.591, 0.973, 0.773)	1.53 (0.879)
40	LLPC1/2/3	Kurmangaliyev et al. 2020	jim, CG43689, disco, Eip93F, toy, disco-r (0.994, 0.952, 0.908, 0.91, 0.952, 0.933) (0.727)	0.976	0.0242					0.851	<0.01	<0.01	disco, disco-r, CG43689 (0.94, 0.94, 0.953)	disco-r, disco, CG43689 (0.95, 0.89, 0.964)	2.38 (0.893)
41	Clock	Palmateer et al. 2023	Clk, vri (0.658, 0.649) (0.416)	0.962	0.0356					0.137	0.715	<0.01	Clk, vri, cry (0.8, 0.697, 0.545)	CG18599, AstC, vri (0.815, 0.79, 0.705)	2.54 (0.967)
42	ɣ KC	Palmateer et al. 2023	ey, Dop1R2, sNPF, Fas2, trio (0.729, 0.918, 0.939, 0.83, 0.85) (0.545)	0.976	0.0239					0.748	<0.01	0.0139	bru2, a, sNPF (0.649, 0.752, 0.966)	bru2, cv-c, ey (0.672, 0.672, 0.747)	3.06 (0.962)
43				0.0175	0.982	0.132	0.095	0.752	<0.01	<0.01	<0.01	0.995	abd-A, Abd-B, Gad1 (0.759, 0.598, 0.996)	abd-A, CG14990, Gad1 (0.92, 1, 1)	1.91 (0.86)	Yes
44	Lin6A	Cachero et al. 2025 (preprint)	mab-21, toy, salr, salm, mid (0.55, 0.593, 0.639, 0.515, 0.324) (0.154)	0.409	0.591	0.198	0.205	<0.01	0.181	0.0134	0.0168	0.96	CG4766, mirr, mab-21 (0.637, 0.679, 0.679)	Gad1, CG14990, CG14989 (0.924, 0.914, 0.943)	1.1 (0.738)
45				0.93	0.067					<0.01	0.0112	0.986	Fer1, CG9016, fd59A (0.981, 0.762, 0.51)	fd59A, Fer1, fkh (0.622, 0.973, 0.919)	1.76 (0.899)
46	Lin1A	Cachero et al. 2025 (preprint)	Ets21C, Ptx1, Dr, dve (0.658, 0.847, 0.838, 0.434) (0.216)	0.0432	0.957	0.622	0.202	0.0288	0.104	0.991	<0.01	<0.01	Ets21C, Dr, Ptx1 (0.834, 0.809, 0.879)	Dr, Ets21C, mirr (0.868, 0.521, 0.705)	1.84 (0.899)
47				0.878	0.122					0.0292	0.926	0.0239	VGlut, CG14459, pros (0.954, 0.582, 0.987)	VGlut, SoxN, Nplp1 (0.969, 0.705, 0.853)	2.31 (0.883)
48	Lin7B	Cachero et al. 2025 (preprint)	mab-21, unc-4, salr, salm, CG4766 (0.892, 0.638, 0.674, 0.539, 0.876) (0.275)	0.631	0.366	0.0855	0.192	0.0265	0.0619	0.953	0.0265	<0.01	sv, CG4766, unc-4 (0.647, 0.859, 0.598)	sv, unc-4, CG4766 (0.639, 0.787, 0.974)	1.39 (0.794)
49	PAM (dopaminergic)	Allen et al. 2026	DAT, ple, Fer2 (0.986, 0.83, 0.716) (0.572)	0.792	0.208					0.099	0.0127	0.0152	DAT, ple, Vmat (0.987, 0.868, 1)	DAT, Vmat, ple (0.996, 0.996, 0.785)	1.99 (0.815)
50	ɣ KC	Palmateer et al. 2023	ey, Dop1R2, sNPF, Fas2, trio (0.727, 0.819, 0.922, 0.722, 0.853) (0.468)	0.845	0.143					0.667	0.0571	0.0738	GstD11, Sol1, Pka-C3 (0.728, 0.747, 0.854)	GstD11, GstD1, Hr51 (0.885, 0.725, 0.706)	2.05 (0.84)
51	N76	Kurmangaliyev et al. 2020	ct, jim, SoxN, toy (0.65, 0.988, 0.919, 0.938) (0.583)	0.965	0.0304					0.949	<0.01	<0.01	Sox102F, scro, SoxN (0.756, 0.872, 0.913)	CG11085, ort, Sox102F (0.587, 0.637, 0.937)	1.46 (0.696)
52	aDT-b	Allen et al. 2026	caup, ara, fd59A (0.902, 0.888, 0.654) (0.554)	0.887	0.11					<0.01	0.0128	0.985	Fer1, fd59A, TfAP-2 (0.974, 0.784, 0.733)	caup, ara, TfAP-2 (0.887, 0.88, 0.781)	3.37 (0.992)		mAL
53	Lin16B	Cachero et al. 2025 (preprint)	Sp1, svp, salr, salm (0.981, 0.519, 0.829, 0.671) (0.308)	0.124	0.876	0.555	0.173	0.0636	0.0848	0.291	0.694	<0.01	Sp1, btd, caup (0.985, 0.593, 0.794)	Sp1, btd, svp (0.971, 0.897, 0.522)	1.67 (0.873)	Yes
54				0.866	0.134					0.966	<0.01	<0.01	fd102C, CG14459, dati (0.542, 0.791, 0.938)	fd102C, CG14459, pros (0.771, 0.99, 0.995)	1.83 (0.827)
55				0.968	0.0316					0.787	0.0115	<0.01	Sox102F, bi, CG31221 (0.835, 0.92, 1)	disco-r, disco, Sox102F (0.738, 0.663, 0.919)	1.34 (0.658)
56				0.981	0.0189					<0.01	0.511	0.445	tup, ct, Pvf3 (0.734, 0.93, 0.949)	D, Sox21b, tup (0.761, 0.692, 0.792)	1.51 (0.729)
57	N122	Kurmangaliyev et al. 2020	jim, Eip93F, bi, SoxN, salr (0.995, 0.229, 0.951, 0.925, 0.665) (0.122)	0.971	0.0289					<0.01	0.0462	0.954	Sox21b, D, bi (0.884, 0.88, 0.979)	CG11294, Sox21b, D (0.645, 0.871, 0.952)	1.35 (0.751)
58	LPLC2	Kurmangaliyev et al. 2020	jim, acj6, toy, bi (0.994, 0.612, 0.781, 0.801) (0.511)	0.895	0.105					0.944	<0.01	<0.01	acj6, bi, fkh (0.704, 0.859, 0.6)	acj6, CG30274, fkh (0.823, 0.655, 0.841)	1.33 (0.722)
59	pIP-e	Allen et al. 2026	drm, odd, Rx (0.765, 0.75, 0.636) (0.407)	0.936	0.0638					0.97	<0.01	<0.01	drm, odd, CG32532 (0.912, 0.769, 0.879)	odd, drm, CG32532 (0.749, 0.696, 0.729)	3.75 (0.997)	Yes	Contains pC2l
60	Dopaminergic	Allen et al. 2026	DAT, ple (0.808, 0.789) (0.779)	0.778	0.222					0.0739	0.182	0.0227	DAT, ple, Vmat (0.876, 0.854, 1)	Vmat, ple, DAT (1, 0.77, 0.816)	1.28 (0.812)
61				0.772	0.228					<0.01	<0.01	0.989	Fer3, caup, ara (0.513, 0.93, 0.817)	ara, caup, Ets65A (0.854, 0.879, 0.618)	2.24 (0.919)
62	Dm8	Kurmangaliyev et al. 2020	jim, Eip93F, scro (0.97, 0.93, 0.709) (0.656)	0.963	0.0229					0.211	0.482	0.188	ort, Jhbp2, Pdfr (0.616, 0.729, 0.757)	SoxN, scro, cpx (0.732, 0.659, 1)	1.38 (0.624)
63	T4/T5	Kurmangaliyev et al. 2020	SoxN, jim, ct, Lim1, acj6, Eip93F, zld (0.908, 0.969, 0.86, 0.668, 0.832, 0.771, 0.394) (0.199)	0.967	0.0261					0.686	<0.01	<0.01	CG14340, Drgx, acj6 (0.743, 0.77, 0.959)	CG14340, CG32006, Drgx (0.62, 0.57, 0.684)	0.68 (0.314)		<50% cells express fru; excluded from analyses
64				0.901	0.0995					0.979	<0.01	<0.01	acj6, kn, tup (1, 0.889, 0.822)	acj6, kn, Lim3 (0.99, 0.891, 0.644)	1.69 (0.864)
65				0.942	0.0578					0.957	<0.01	0.0181	ato, acj6, Fkbp14 (0.745, 1, 0.711)	ato, acj6, Sox21b (0.695, 1, 0.867)	1.87 (0.884)
66				0.923	0.0766					0.943	<0.01	<0.01	Gsc, Hmx, oc (0.905, 0.587, 0.889)	Gsc, Hmx, oc (0.909, 0.561, 0.737)	3.78 (0.985)
67	Lin9A	Cachero et al. 2025 (preprint)	Dr, Ets65A, pb, CG14989, grn, Lim1 (0.686, 0.891, 0.562, 1, 0.923, 0.967) (0.380)	0.168	0.832	0.329	0.286	0.0621	0.155	<0.01	<0.01	1	Dr, grn, Ets65A (0.65, 0.932, 0.864)	Dr, Ets65A, grn (0.845, 0.862, 0.914)	1.11 (0.783)
68	Optic lobe N82	Kurmangaliyev et al. 2020	jim, D, ct, Sox21b, toy (0.992, 0.946, 0.869, 0.873, 0.88) (0.691)	0.967	0.0248					0.826	<0.01	0.0124	CG9109, D, Sox21b (0.667, 0.964, 0.917)	D, Sox21b, CG9109 (0.949, 0.873, 0.791)	1.18 (0.616)
69				0.928	0.0721					0.938	0.024	<0.01	slou, Sox21b, D (0.691, 0.891, 0.891)	Sox21b, D, Rfx (0.837, 0.908, 0.608)	2.57 (0.962)
70	Lin0A	Cachero et al. 2025 (preprint)	HLH3B, inv, fkh, sim, mab-21, en (0.742, 0.613, 0.883, 0.629, 0.819, 0.504) (0.194)	0.179	0.821	0.495	0.199	0.0204	0.107	<0.01	<0.01	0.995	HLH3B, inv, sim (0.755, 0.557, 0.67)	HLH3B, inv, grn (0.722, 0.633, 0.856)	2.08 (0.913)
71	Optic lobe N70	Kurmangaliyev et al. 2020	jim, ct, toy, luna, Hr38, scro, Vsx2 (0.987, 0.911, 0.958, 0.924, 0.928, 0.919, 0.852) (0.597)	0.991	<0.01					0.845	0.0129	<0.01	Vsx2, CG9109, IRSp53 (0.897, 0.779, 0.574)	IRSp53, Vsx2, CG9109 (0.758, 0.83, 0.806)	2.01 (0.858)
72	Serotonergic	Allen et al. 2026	SerT, Trhn (0.996, 0.996) (0.991)	0.103	0.897	0.0629	0.08	0.749	<0.01	0.0286	<0.01	<0.01	SerT, Trhn, inv (1, 1, 0.973)	Trhn, SerT, en (1, 0.99, 0.67)	1.87 (0.96)	Yes
73	Lin10B	Cachero et al. 2025 (preprint)	Lim3, kn, exex (0.921, 0.886, 0.605) (0.500)	0.0594	0.941	0.685	0.215	0.0137	0.0274	0.909	<0.01	<0.01	caup, ara, kn (0.932, 0.838, 0.812)	exex, caup, kn (0.765, 0.804, 0.98)	1.43 (0.776)
74				0.667	0.333	<0.01	<0.01	<0.01	0.319	0.99	<0.01	<0.01	Rx, Optix, CG32532 (0.814, 0.929, 0.771)	Rx, Optix, kn (0.739, 0.724, 0.896)	2.7 (0.936)
75				0.966	0.0225					0.0506	0.775	0.0281	scro, VGlut, tup (0.741, 0.741, 0.574)	tup, VGlut, scro (0.694, 0.863, 0.71)	1.02 (0.438)		<50% cells express fru; excluded from analyses
76	N140	Kurmangaliyev et al. 2020	jim, ct, CG43689, toy, Eip93F (1, 0.977, 0.927, 0.977, 0.973) (0.904)	0.958	0.0419					0.916	<0.01	<0.01	ham, CG43689, scro (0.561, 0.939, 0.939)	CG43689, ham, D (0.94, 0.611, 0.785)	2.14 (0.884)
77	Lin22A	Cachero et al. 2025 (preprint)	bi, sv, Ets65A, SoxN (0.917, 0.862, 0.899, 0.592) (0.486)	0.223	0.777	0.412	0.156	0.194	0.0142	0.924	<0.01	<0.01	sv, Ets65A, bi (0.932, 0.902, 0.962)	sv, Ets65A, bi (0.797, 0.949, 0.899)	1.52 (0.796)
78				0.948	0.0524					0.921	<0.01	<0.01	Nep2, Optix, CG32532 (0.665, 0.994, 0.776)	pnt, Nep2, CG32532 (0.524, 0.619, 0.619)	1.81 (0.901)
79				0.447	0.553	0.447	0.0629	<0.01	0.044	0.912	<0.01	<0.01	klu, kn, Camta (0.686, 0.686, 0.961)	CG15628, jus, Cam (0.981, 1, 1)	1.52 (0.73)
80				0.745	0.218	0.0182	0.0364	0.0909	0.0727	0.309	0.218	<0.01	bark, twit, CG1572 (0.744, 0.953, 0.651)	CG42394, bark, twit (0.75, 0.583, 0.833)	0.991 (0.691)
81	Other monoaminergic	Allen et al. 2026	SerT, Trhn (0.529, 0.548) (0.524) Tdc2, Tbh (0.385, 0.548) (0.332) Hdc (0.154)	0.589	0.411	0.0842	0.0737	0.116	0.137	0.126	0.0632	0.0421	SerT, Trhn, Vmat (0.688, 0.688, 0.984)	SerT, Vmat, Trhn (0.677, 1, 0.806)	1.57 (0.811)
82				0.924	0.0764					0.975	<0.01	<0.01	dati, CG3662, pros (0.977, 1, 1)	dati, CG44153, pros (0.965, 0.92, 0.991)	3.21 (0.949)
83	Optic lobe N93	Kurmangaliyev et al. 2020	ct, jim, SoxN, toy, Eip93F, Sox21b (0.92, 0.972, 0.784, 0.812, 0.557, 0.489) (0.284)	0.986	0.014					0.972	0.014	<0.01	DIP-epsilon, D, SoxN (0.757, 0.686, 0.871)	witty, DIP-epsilon, Scgdelta (0.767, 0.849, 0.767)	1.4 (0.692)
84	TmY3	Kurmangaliyev et al. 2020	vvl, jim, Hr38, pdm3, scro (0.687, 0.994, 0.94, 0.548, 0.422) (0.337)	0.7	0.3	0.0273	0.255	<0.01	0.0182	0.827	<0.01	<0.01	DIP-eta, Pdp1, vvl (0.652, 1, 0.803)	CG31345, vvl, CASK (0.932, 0.795, 1)	1.52 (0.745)
85				0.559	0.117	0.045	0.036	0.027	<0.01	0.405	0.0721	0.0991	Msr-110, GstE12, CG10433 (0.564, 0.564, 0.691)	RpLP1, mt:CoIII, CG7029 (0.875, 0.821, 0.286)	1.24 (0.505)		<90% cells express elav, brp, Syt1, or CadN; excluded from analyses
86	Lawf2	Kurmangaliyev et al. 2020	hth, bi, Hr38, Lim1, jim, ct (1, 0.887, 0.993, 0.848, 0.98, 0.735) (0.589)	0.969	0.0308					0.969	<0.01	<0.01	opa, Fer2, hbn (0.845, 0.691, 0.673)	opa, hbn, Fer2 (0.9, 0.6, 0.75)	1.1 (0.677)
87	Dm9	Kurmangaliyev et al. 2020	NFAT, oc, foxo (0.91, 0.986, 0.993) (0.897)	0.993	<0.01					<0.01	0.993	<0.01	foxo, CG18598, ort (0.992, 0.629, 1)	NA	1.19 (0.731)		<3 cells/sex in D. yakuba
88				0.894	0.106					0.965	<0.01	<0.01	CG4328, otp, vg (0.769, 0.615, 0.712)	Lmx1a, CG4328, Rfx (0.787, 0.82, 0.77)	2.12 (0.867)
89				0.9	0.1					0.983	<0.01	<0.01	Drgx, acj6, CG32532 (0.914, 0.914, 0.771)	Drgx, CG32532, acj6 (0.941, 0.788, 0.976)	3.04 (0.975)
90	Lin12B	Cachero et al. 2025 (preprint)	trh, H15, Fer3 (0.687, 0.321, 0.489) (0.137)	<0.01	1	0.518	0.482	<0.01	<0.01	<0.01	<0.01	1	Fer3, M7BP, Lmx1a (0.585, 0.736, 0.906)	CG4328, CG15537, Lmx1a (0.932, 0.932, 0.831)	4.01 (0.991)
91				0.954	0.046					<0.01	1	<0.01	fuss, disco, disco-r (1, 0.946, 0.964)	fuss, disco-r, disco (1, 0.935, 0.903)	1.38 (0.874)
92				0.967	0.0333					0.978	<0.01	<0.01	TfAP-2, disco, disco-r (0.969, 0.906, 0.969)	disco-r, disco, TfAP-2 (0.948, 0.966, 0.931)	3.94 (1)
93	aSP-a	Allen et al. 2026	Ptx1, VGlut, sim (0.936, 1, 0.723) (0.702)	0.887	0.113					<0.01	1	<0.01	CG4250, CCHa2, CG5160 (0.65, 0.65, 0.7)	m, ImpL2, NPF (0.824, 0.902, 0.922)	4.04 (1)
94				0.857	0.143					1	<0.01	<0.01	Dbx, disco, disco-r (0.935, 0.968, 1)	Dbx, Fer2, disco (0.949, 0.846, 0.872)	3.88 (0.986)
95				0.906	0.0938					<0.01	1	<0.01	btd, Sp1, Rx (0.698, 0.837, 0.814)	btd, Sp1, caup (1, 1, 0.905)	2.24 (0.906)
96	Lin6B	Cachero et al. 2025 (preprint)	sens-2, CG4328, vg, inv, Vsx2, salr, salm (0.651, 0.849, 0.93, 0.558, 0.616, 0.86, 0.651) (0.151)	0.029	0.971	0.232	0.739	<0.01	<0.01	<0.01	<0.01	1	vg, inv, CG4328 (0.905, 0.643, 0.976)	sens-2, vg, Lmx1a (0.593, 1, 0.778)	1.88 (0.957)
97				0.897	0.103					0.0588	0.897	0.0147	slbo, Cpr49Ae, cry (0.526, 0.605, 0.684)	SerT, CG34367, CG2767 (0.833, 0.767, 0.567)	4.26 (1)
98	Lin9B	Cachero et al. 2025 (preprint)	Drgx, tup, PHDP, sens-2, acj6, HLH4C, Lim3, svp (0.89, 0.817, 0.585, 0.78, 0.634, 0.902, 0.866, 0.659) (0.207)	0.125	0.875	0.607	0.125	0.0357	0.107	<0.01	0.964	0.0357	Drgx, HLH4C, sens-2 (0.85, 0.875, 0.825)	HLH4C, sens-2, Drgx (1, 0.875, 0.875)	1.92 (0.839)
99	Optic lobe N55	Kurmangaliyev et al. 2020	ct, jim, toy, Eip93F, scro (0.971, 1, 0.928, 0.957, 0.87) (0.812)	1	<0.01					0.985	<0.01	<0.01	tey, Fkbp14, scro (0.921, 0.825, 0.905)	NA	1.38 (0.742)		<3 cells/sex in D. yakuba
100				0.95	0.05					0.967	0.0167	<0.01	salm, CG34367, trh (1, 0.72, 0.72)	CG15082, Irk1, CG34367 (0.829, 0.714, 0.714)	2.49 (0.95)
101				0.933	0.0667					<0.01	<0.01	<0.01	ImpL2, CG14075, Tdc2 (0.933, 0.933, 1)	NA	0.966 (0.8)		Absent in D. yakuba
